# Engineered *Acinetobacter baylyi* ADP1-ISx cells are sensitive DNA biosensors for antibiotic resistance genes and a fungal pathogen of bats

**DOI:** 10.1101/2025.05.17.654686

**Authors:** Jeffrey Chuong, Keaton W. Brown, Isaac Gifford, Dennis M. Mishler, Jeffrey E. Barrick

**Affiliations:** Department of Biomedical Engineering, The University of Texas at Austin, Austin, TX 78712, USA; Department of Molecular Biosciences, Center for Systems and Synthetic Biology, The University of Texas at Austin, Austin, TX 78712, USA; The Freshman Research Initiative, College of Natural Sciences, The University of Texas at Austin, Austin, Texas, USA

**Keywords:** Natural transformation, Cell-based biosensor, Environmental DNA, Antibiotic resistance genes, White-nose syndrome, Biosurveillance

## Abstract

Naturally competent bacteria can be engineered into platforms for detecting environmental DNA. This capability could be used to monitor the spread of pathogens, invasive species, and resistance genes, among other applications. Here, we create *Acinetobacter baylyi* ADP1-ISx biosensors that detect specific target DNA sequences through natural transformation. We tested strains with DNA sensors that consisted of either a mutated antibiotic resistance gene (TEM-1 *bla* or *nptII*) or a counterselectable gene flanked by sequences from the fungus *Pseudogymnoascus destructans*, which causes white-nose syndrome in bats. Upon uptake of homologous DNA, recombination restored antibiotic resistance gene function or removed the counterselectable gene, enabling selection of cells that sensed the target DNA. The antibiotic resistance gene and *P. destructans* biosensors could detect as few as 3,000 or 5,000,000 molecules of their DNA targets, respectively, and their sensitivity was not affected by excess off-target DNA. These results demonstrate how *A. baylyi* can be reprogrammed into a modular platform for monitoring environmental DNA.
