## Supplementary material for "Engineered *Acinetobacter baylyi* ADP1-ISx cells are sensitive DNA biosensors for antibiotic resistance genes and a fungal pathogen of bats": Table S1

### Sheet: Primers
Name	Description	Purpose	GGA Part Type	Sequence 5'-3'
2049_upFW	ACIAD2049 Upstream Homology Forward	Amplify ACAID2049 Upstream Homology in ADP1-ISx	N/A	CACCCACCAATCAAGATAC
2049_upRV	ACIAD2049 Upstream Homology Reverse	Amplify ACAID2049 Upstream Homology in ADP1-ISx	Type 1 Suffix / Type 2 Prefix	ATGCGGTCTCACGTTCGTCTCAGACCGGAGAGTGGGTGCTTACG
2049_downFW	ACIAD2049 Downstream Homology Forward	Amplify ACAID2049 Downstream Homology in ADP1-ISx	Type 4 Suffix / Type 5 Prefix	GCATGGTCTCAGCTGCGTCTCAGGTCAACTGGCGCAATCATTTG
2049_downRV	ACIAD2049 Downstream Homology Reverse	Amplify ACAID2049 Downstream Homology in ADP1-ISx	N/A	TCCGCACCACCTAATTTT
nptII_FW	NPTII Forward pKD13	Amplify NPTII gene on pKD13 plasmid	Type 1 Suffix / Type 2 Prefix	GCATCGTCTCATCGGTCTCAAACGtaattccggggatccgtcg
nptII_REV	NPTII Reverse pKD13	Amplify NPTII gene on pKD13 plasmid	Type 4 Suffix / Type 5 Prefix	ATGCCGTCTCAGGTCTCACAGCcgagagtagggaactgcca
blaTEM-1_FW	blaTEM-1 Forward pBTK404	Amplify blaTEM-1 gene on pBTK404 plasmid	Type 1 Suffix / Type 2 Prefix	GCATCGTCTCATCGGTCTCAAACGACAGGTGGCACTTTTCGG
blaTEM-1_RV	blaTEM-1 Reverse pBTK404	Amplify blaTEM-1 gene on pBTK404 plasmid	Type 4 Suffix / Type 5 Prefix	ATGCCGTCTCAGGTCTCACAGCGATTATCAAAAAGGATCTTCACCTAG
nptII_del_FW	nptII 10bp Deletion Forward pKD13	Used to delete 10 bp region from the nptII gene	TGCC Overhang	GCATCGTCTCAtgcctgcttgccgaatatc
nptII_del_RV	nptII 10bp Deletion Reverse pKD13	Used to delete 10 bp region from the nptII gene	ACGG Overhang	ATGCCGTCTCAGGCAtcacgacgagatcctcgc
blaTEM-1_del_FW	blaTEM-1 10bp Deletion Forward pBTK404	Used to delete 10 bp from the blaTEM-1 gene	ACAA Overhang	GCATCGTCTCAACAACGATCGGAGGACCG
blaTEM-1_del_RV	blaTEM-1 10bp Deletion Reverse pBTK404	Used to delete 10 bp from the blaTEM-1 gene	TGTT Overhang	ATGCCGTCTCATTGTTTGGCCGCAGTGTTATCAC
retrotransposon_upFW	retrotransposon Upstream Homology Forward	Amplify retrotransposon Upstream Homology in P. destructans	ATGG Overhang	GCATCGTCTCAATGGccttgtgaagtaattgagtaagggg
retrotransposon_upRV	retrotransposon Upstream Homology Reverse	Amplify retrotransposon Upstream Homology in P. destructans	GACC Overhang (BsmBI); Type 1 Suffix / Type 2 Prefix	ATGCCGTCTCAGGTCTCACGTTgtcccagatcaaggattttgacc
retrotransposon_downFW	retrotransposon Downstream Homology Forward	Amplify retrotransposon Downstream Homology in P. destructans	TCGG Overhang (BsmBI); Type 4 Suffix / Type 5 Prefix	GCATCGTCTCATCGGTCTCAGCTGaagtttgagtcttggacctg
retrotransposon_downRV	retrotransposon Downstream Homology Reverse	Amplify retrotransposon Downstream Homology in P. destructans	TGGC Overhang	GCATCGTCTCAGCCAaggatgaactcagcaaagaag

### Sheet: Sensor Constructs
Name	Description	Sequence 5'-3'
nptII Detection Cassette	Genetic sequence inserted in place of ACIAD2049 in A. baylyi for detection of nptII	CACCCACCAATCAAGATACCCTTTTACTACTATTTCCAGAAAAATAATCATTAATTTAAAACCAAATAAATATAAATTTAAACTATATAATTTTTTGGAAATTGTATACATATATGCACAAAAAATTCCTTATTCAAATCTTCTCTCTCAACTCCGACTAATCTTAAAATCTATATTTTTCTAGATTAATAATTAATATAATTGAATATAAGTATAGTAGAACAGCACACCAACTGATAAAGAGAATAATAATAATTATCATGTACTTGTGTTTCTAATTTTTACAAATCTTAAATCATTTATCCTATTCATCTGTAATTAATTTTTATAAAAATATCAAATAAGGAATGAGCGGTAGATTTAATCAGTTTTAGTTTAAAAAAATTAATGTGCCAGATT…
TEM-1 Detection Cassette	Genetic sequence inserted in place of ACIAD2049 in A. baylyi for detection of TEM-1	TCGTGAAGGACAGGCGCTTTACGAACTAGATTCACGTACCAATCGTGCGACGCTCGACAATGCAAAGGCAGCACTTTTGCAACAACGGGCAAATCTAAACTCGCTTAAAACCAAGATGAATCGTTATAAACAATTGGTTTCAAGTAATGCGGTTTCCAAACAGGAATACGATGATCTGGTCGGTCAGGTCAATGTAGCTGAGGCACAAGTTGCAGCGGCACAGGCACAAGTGCAAAATGCGCAGGTTGATTTAGGTTACTCTACCATTCGCTCACCAATCTCGGGTCAATCTGGTAAATCATCCGTAACTGCTGGTGCATTGGTTACAGCAAATCAGACCACACCACTGGTGACCATTCAACGAATGGATCCGATTTATGTAGATATCAATCAATCAAG…
P. destructans Detection Cassette	Genetic sequence inserted in place of ACIAD2049 in A. baylyi for detection of family2	GGTCCTTCTCTCTCAACTCCGACTAATCTTAAAATCTATATTTTTCTAGATTAATAATTAATATAATTGAATATAAGTATAGTAGAACAGCACACCAACTGATAAAGAGAATAATAATAATTATCATGTACTTGTGTTTCTAATTTTTACAAATCTTAAATCATTTATCCTATTCATCTGTAATTAATTTTTATAAAAATATCAAATAAGGAATGAGCGGTAGATTTAATCAGTTTTAGTTTAAAAAAATTAATGTGCCAGATTTATAACGTAACCCTAATTAAATAAGTTGAGGAACCTACCCATGTCAAATGTAGAATTTACAGATATTGCAACATTAAGAAAGAGAGCACGTCAGCACGTTGAAGAAGGTGCTGTAACAGAAGGTTATCAAGCAGA…
https://benchling.com/zen_blade/f_/8In8K7VT-genetic-sequences-for-detection-strains/
