## Supplementary material for "Engineered *Acinetobacter baylyi* ADP1-ISx cells are sensitive DNA biosensors for antibiotic resistance genes and a fungal pathogen of bats": Table S2

### Sheet: colony counts
sensor	[target DNA] ng/mL	[off-target DNA] ng/mL	CFU	dilution_factor	replicate	plate	target_DNA_type	off-target_DNA_type	figure
ARG_TEM-1_bla	10	0	9	10000	1	selective	PCR_product	NA	FIg. 1B
ARG_TEM-1_bla	1	0	26	100	1	selective	PCR_product	NA	FIg. 1B
ARG_TEM-1_bla	0.1	0	18	10	1	selective	PCR_product	NA	FIg. 1B
ARG_TEM-1_bla	0.01	0	23	1	1	selective	PCR_product	NA	FIg. 1B
ARG_TEM-1_bla	0.001	0	0	0	1	selective	PCR_product	NA	FIg. 1B
ARG_TEM-1_bla	0.0001	0	0	0	1	selective	PCR_product	NA	FIg. 1B
ARG_TEM-1_bla	0	0	0	0	1	selective	PCR_product	NA	FIg. 1B
ARG_TEM-1_bla	10	0	9	10000	2	selective	PCR_product	NA	FIg. 1B
ARG_TEM-1_bla	1	0	33	100	2	selective	PCR_product	NA	FIg. 1B
ARG_TEM-1_bla	0.1	0	26	10	2	selective	PCR_product	NA	FIg. 1B
ARG_TEM-1_bla	0.01	0	17	1	2	selective	PCR_product	NA	FIg. 1B
ARG_TEM-1_bla	0.001	0	2	1	2	selective	PCR_product	NA	FIg. 1B
ARG_TEM-1_bla	0.0001	0	0	0	2	selective	PCR_product	NA	FIg. 1B
ARG_TEM-1_bla	0	0	0	0	2	selective	PCR_product	NA	FIg. 1B
ARG_TEM-1_bla	100	0	13	10000	3	selective	PCR_product	NA	FIg. 1B
ARG_TEM-1_bla	10	0	15	1000	3	selective	PCR_product	NA	FIg. 1B
ARG_TEM-1_bla	1	0	16	100	3	selective	PCR_product	NA	FIg. 1B
ARG_TEM-1_bla	0.1	0	12	10	3	selective	PCR_product	NA	FIg. 1B
ARG_TEM-1_bla	0.01	0	7	1	3	selective	PCR_product	NA	FIg. 1B
ARG_TEM-1_bla	0.001	0	0	0	3	selective	PCR_product	NA	FIg. 1B
ARG_TEM-1_bla	0	0	0	0	3	selective	PCR_product	NA	FIg. 1B
ARG_TEM-1_bla	10	0	8	1000000	1	non-selective	PCR_product	NA	FIg. 1B
ARG_TEM-1_bla	1	0	13	1000000	1	non-selective	PCR_product	NA	FIg. 1B
ARG_TEM-1_bla	0.1	0	15	1000000	1	non-selective	PCR_product	NA	FIg. 1B
ARG_TEM-1_bla	0.01	0	19	1000000	1	non-selective	PCR_product	NA	FIg. 1B
ARG_TEM-1_bla	0.001	0	12	1000000	1	non-selective	PCR_product	NA	FIg. 1B
ARG_TEM-1_bla	0.0001	0	3	1000000	1	non-selective	PCR_product	NA	FIg. 1B
ARG_TEM-1_bla	0	0	27	1000000	1	non-selective	PCR_product	NA	FIg. 1B
ARG_TEM-1_bla	10	0	5	1000000	2	non-selective	PCR_product	NA	FIg. 1B
ARG_TEM-1_bla	1	0	11	1000000	2	non-selective	PCR_product	NA	FIg. 1B
ARG_TEM-1_bla	0.1	0	15	1000000	2	non-selective	PCR_product	NA	FIg. 1B
ARG_TEM-1_bla	0.01	0	5	1000000	2	non-selective	PCR_product	NA	FIg. 1B
ARG_TEM-1_bla	0.001	0	9	1000000	2	non-selective	PCR_product	NA	FIg. 1B
ARG_TEM-1_bla	0.0001	0	10	1000000	2	non-selective	PCR_product	NA	FIg. 1B
ARG_TEM-1_bla	0	0	17	1000000	2	non-selective	PCR_product	NA	FIg. 1B
ARG_TEM-1_bla	100	0	84	100000	3	non-selective	PCR_product	NA	FIg. 1B
ARG_TEM-1_bla	10	0	53	100000	3	non-selective	PCR_product	NA	FIg. 1B
ARG_TEM-1_bla	1	0	51	100000	3	non-selective	PCR_product	NA	FIg. 1B
ARG_TEM-1_bla	0.1	0	60	100000	3	non-selective	PCR_product	NA	FIg. 1B
ARG_TEM-1_bla	0.01	0	43	100000	3	non-selective	PCR_product	NA	FIg. 1B
ARG_TEM-1_bla	0.001	0	45	100000	3	non-selective	PCR_product	NA	FIg. 1B
ARG_TEM-1_bla	0	0	49	100000	3	non-selective	PCR_product	NA	FIg. 1B
ARG_nptII	10	0	15	10000	1	selective	PCR_product	NA	FIg. 1B
ARG_nptII	1	0	28	1000	1	selective	PCR_product	NA	FIg. 1B
ARG_nptII	0.1	0	13	100	1	selective	PCR_product	NA	FIg. 1B
ARG_nptII	0.01	0	6	10	1	selective	PCR_product	NA	FIg. 1B
ARG_nptII	0.001	0	3	1	1	selective	PCR_product	NA	FIg. 1B
ARG_nptII	0.0001	0	0	0	1	selective	PCR_product	NA	FIg. 1B
ARG_nptII	0	0	0	0	1	selective	PCR_product	NA	FIg. 1B
ARG_nptII	10	0	10	10000	2	selective	PCR_product	NA	FIg. 1B
ARG_nptII	1	0	27	1000	2	selective	PCR_product	NA	FIg. 1B
ARG_nptII	0.1	0	9	100	2	selective	PCR_product	NA	FIg. 1B
ARG_nptII	0.01	0	7	10	2	selective	PCR_product	NA	FIg. 1B
ARG_nptII	0.001	0	3	1	2	selective	PCR_product	NA	FIg. 1B
ARG_nptII	0.0001	0	0	0	2	selective	PCR_product	NA	FIg. 1B
ARG_nptII	0	0	0	0	2	selective	PCR_product	NA	FIg. 1B
ARG_nptII	100	0	9	10000	3	selective	PCR_product	NA	FIg. 1B
ARG_nptII	10	0	9	10000	3	selective	PCR_product	NA	FIg. 1B
ARG_nptII	1	0	26	1000	3	selective	PCR_product	NA	FIg. 1B
ARG_nptII	0.1	0	11	100	3	selective	PCR_product	NA	FIg. 1B
ARG_nptII	0.01	0	13	10	3	selective	PCR_product	NA	FIg. 1B
ARG_nptII	0.001	0	17	1	3	selective	PCR_product	NA	FIg. 1B
ARG_nptII	0	0	0	0	3	selective	PCR_product	NA	FIg. 1B
ARG_nptII	10	0	51	1000000	1	non-selective	PCR_product	NA	FIg. 1B
ARG_nptII	1	0	31	1000000	1	non-selective	PCR_product	NA	FIg. 1B
ARG_nptII	0.1	0	37	1000000	1	non-selective	PCR_product	NA	FIg. 1B
ARG_nptII	0.01	0	48	1000000	1	non-selective	PCR_product	NA	FIg. 1B
ARG_nptII	0.001	0	42	1000000	1	non-selective	PCR_product	NA	FIg. 1B
ARG_nptII	0.0001	0	21	1000000	1	non-selective	PCR_product	NA	FIg. 1B
ARG_nptII	0	0	24	1000000	1	non-selective	PCR_product	NA	FIg. 1B
ARG_nptII	10	0	42	1000000	2	non-selective	PCR_product	NA	FIg. 1B
ARG_nptII	1	0	48	1000000	2	non-selective	PCR_product	NA	FIg. 1B
ARG_nptII	0.1	0	44	1000000	2	non-selective	PCR_product	NA	FIg. 1B
ARG_nptII	0.01	0	28	1000000	2	non-selective	PCR_product	NA	FIg. 1B
ARG_nptII	0.001	0	42	1000000	2	non-selective	PCR_product	NA	FIg. 1B
ARG_nptII	0.0001	0	34	1000000	2	non-selective	PCR_product	NA	FIg. 1B
ARG_nptII	0	0	39	1000000	2	non-selective	PCR_product	NA	FIg. 1B
ARG_nptII	100	0	21	1000000	3	non-selective	PCR_product	NA	FIg. 1B
ARG_nptII	10	0	35	1000000	3	non-selective	PCR_product	NA	FIg. 1B
ARG_nptII	1	0	45	1000000	3	non-selective	PCR_product	NA	FIg. 1B
ARG_nptII	0.1	0	71	1000000	3	non-selective	PCR_product	NA	FIg. 1B
ARG_nptII	0.01	0	42	1000000	3	non-selective	PCR_product	NA	FIg. 1B
ARG_nptII	0.001	0	34	1000000	3	non-selective	PCR_product	NA	FIg. 1B
ARG_nptII	0	0	38	1000000	3	non-selective	PCR_product	NA	FIg. 1B
ARG_TEM-1_bla	1.09	0	10	1000	1	selective	PCR_product	Ecoli_genomic_DNA	Fig. 1C
ARG_TEM-1_bla	1.09	1.09	6	1000	1	selective	PCR_product	Ecoli_genomic_DNA	Fig. 1C
ARG_TEM-1_bla	1.09	10.9	14	1000	1	selective	PCR_product	Ecoli_genomic_DNA	Fig. 1C
ARG_TEM-1_bla	1.09	109	14	1000	1	selective	PCR_product	Ecoli_genomic_DNA	Fig. 1C
ARG_TEM-1_bla	1.09	1090	10	1000	1	selective	PCR_product	Ecoli_genomic_DNA	Fig. 1C
ARG_TEM-1_bla	1.09	0	16	1000	2	selective	PCR_product	Ecoli_genomic_DNA	Fig. 1C
ARG_TEM-1_bla	1.09	1.09	13	1000	2	selective	PCR_product	Ecoli_genomic_DNA	Fig. 1C
ARG_TEM-1_bla	1.09	10.9	16	1000	2	selective	PCR_product	Ecoli_genomic_DNA	Fig. 1C
ARG_TEM-1_bla	1.09	109	15	1000	2	selective	PCR_product	Ecoli_genomic_DNA	Fig. 1C
ARG_TEM-1_bla	1.09	1090	8	1000	2	selective	PCR_product	Ecoli_genomic_DNA	Fig. 1C
ARG_TEM-1_bla	1.09	0	10	1000	3	selective	PCR_product	Ecoli_genomic_DNA	Fig. 1C
ARG_TEM-1_bla	1.09	1.09	12	1000	3	selective	PCR_product	Ecoli_genomic_DNA	Fig. 1C
ARG_TEM-1_bla	1.09	10.9	11	1000	3	selective	PCR_product	Ecoli_genomic_DNA	Fig. 1C
ARG_TEM-1_bla	1.09	109	2	1000	3	selective	PCR_product	Ecoli_genomic_DNA	Fig. 1C
ARG_TEM-1_bla	1.09	1090	11	1000	3	selective	PCR_product	Ecoli_genomic_DNA	Fig. 1C
ARG_TEM-1_bla	1.09	0	100	1000000	1	non-selective	PCR_product	Ecoli_genomic_DNA	Fig. 1C
ARG_TEM-1_bla	1.09	1.09	70	1000000	1	non-selective	PCR_product	Ecoli_genomic_DNA	Fig. 1C
ARG_TEM-1_bla	1.09	10.9	74	1000000	1	non-selective	PCR_product	Ecoli_genomic_DNA	Fig. 1C
ARG_TEM-1_bla	1.09	109	65	1000000	1	non-selective	PCR_product	Ecoli_genomic_DNA	Fig. 1C
ARG_TEM-1_bla	1.09	1090	71	1000000	1	non-selective	PCR_product	Ecoli_genomic_DNA	Fig. 1C
ARG_TEM-1_bla	1.09	0	67	1000000	2	non-selective	PCR_product	Ecoli_genomic_DNA	Fig. 1C
ARG_TEM-1_bla	1.09	1.09	60	1000000	2	non-selective	PCR_product	Ecoli_genomic_DNA	Fig. 1C
ARG_TEM-1_bla	1.09	10.9	60	1000000	2	non-selective	PCR_product	Ecoli_genomic_DNA	Fig. 1C
ARG_TEM-1_bla	1.09	109	61	1000000	2	non-selective	PCR_product	Ecoli_genomic_DNA	Fig. 1C
ARG_TEM-1_bla	1.09	1090	96	1000000	2	non-selective	PCR_product	Ecoli_genomic_DNA	Fig. 1C
ARG_TEM-1_bla	1.09	0	63	1000000	3	non-selective	PCR_product	Ecoli_genomic_DNA	Fig. 1C
ARG_TEM-1_bla	1.09	1.09	55	1000000	3	non-selective	PCR_product	Ecoli_genomic_DNA	Fig. 1C
ARG_TEM-1_bla	1.09	10.9	65	1000000	3	non-selective	PCR_product	Ecoli_genomic_DNA	Fig. 1C
ARG_TEM-1_bla	1.09	109	51	1000000	3	non-selective	PCR_product	Ecoli_genomic_DNA	Fig. 1C
ARG_TEM-1_bla	1.09	1090	59	1000000	3	non-selective	PCR_product	Ecoli_genomic_DNA	Fig. 1C
ARG_nptII	1.09	0	23	1000	1	selective	PCR_product	Ecoli_genomic_DNA	Fig. 1C
ARG_nptII	1.09	1.09	15	1000	1	selective	PCR_product	Ecoli_genomic_DNA	Fig. 1C
ARG_nptII	1.09	10.9	25	1000	1	selective	PCR_product	Ecoli_genomic_DNA	Fig. 1C
ARG_nptII	1.09	109	12	1000	1	selective	PCR_product	Ecoli_genomic_DNA	Fig. 1C
ARG_nptII	1.09	1090	9	1000	1	selective	PCR_product	Ecoli_genomic_DNA	Fig. 1C
ARG_nptII	1.09	0	19	1000	2	selective	PCR_product	Ecoli_genomic_DNA	Fig. 1C
ARG_nptII	1.09	1.09	21	1000	2	selective	PCR_product	Ecoli_genomic_DNA	Fig. 1C
ARG_nptII	1.09	10.9	28	1000	2	selective	PCR_product	Ecoli_genomic_DNA	Fig. 1C
ARG_nptII	1.09	109	9	1000	2	selective	PCR_product	Ecoli_genomic_DNA	Fig. 1C
ARG_nptII	1.09	1090	6	1000	2	selective	PCR_product	Ecoli_genomic_DNA	Fig. 1C
ARG_nptII	1.09	0	20	1000	3	selective	PCR_product	Ecoli_genomic_DNA	Fig. 1C
ARG_nptII	1.09	1.09	11	1000	3	selective	PCR_product	Ecoli_genomic_DNA	Fig. 1C
ARG_nptII	1.09	10.9	17	1000	3	selective	PCR_product	Ecoli_genomic_DNA	Fig. 1C
ARG_nptII	1.09	109	4	1000	3	selective	PCR_product	Ecoli_genomic_DNA	Fig. 1C
ARG_nptII	1.09	1090	5	1000	3	selective	PCR_product	Ecoli_genomic_DNA	Fig. 1C
ARG_nptII	1.09	0	140	1000000	1	non-selective	PCR_product	Ecoli_genomic_DNA	Fig. 1C
ARG_nptII	1.09	1.09	148	1000000	1	non-selective	PCR_product	Ecoli_genomic_DNA	Fig. 1C
ARG_nptII	1.09	10.9	168	1000000	1	non-selective	PCR_product	Ecoli_genomic_DNA	Fig. 1C
ARG_nptII	1.09	109	162	1000000	1	non-selective	PCR_product	Ecoli_genomic_DNA	Fig. 1C
ARG_nptII	1.09	1090	170	1000000	1	non-selective	PCR_product	Ecoli_genomic_DNA	Fig. 1C
ARG_nptII	1.09	0	296	1000000	2	non-selective	PCR_product	Ecoli_genomic_DNA	Fig. 1C
ARG_nptII	1.09	1.09	168	1000000	2	non-selective	PCR_product	Ecoli_genomic_DNA	Fig. 1C
ARG_nptII	1.09	10.9	200	1000000	2	non-selective	PCR_product	Ecoli_genomic_DNA	Fig. 1C
ARG_nptII	1.09	109	200	1000000	2	non-selective	PCR_product	Ecoli_genomic_DNA	Fig. 1C
ARG_nptII	1.09	1090	128	1000000	2	non-selective	PCR_product	Ecoli_genomic_DNA	Fig. 1C
ARG_nptII	1.09	0	186	1000000	3	non-selective	PCR_product	Ecoli_genomic_DNA	Fig. 1C
ARG_nptII	1.09	1.09	180	1000000	3	non-selective	PCR_product	Ecoli_genomic_DNA	Fig. 1C
ARG_nptII	1.09	10.9	140	1000000	3	non-selective	PCR_product	Ecoli_genomic_DNA	Fig. 1C
ARG_nptII	1.09	109	112	1000000	3	non-selective	PCR_product	Ecoli_genomic_DNA	Fig. 1C
ARG_nptII	1.09	1090	102	1000000	3	non-selective	PCR_product	Ecoli_genomic_DNA	Fig. 1C
Pdestructans_retrotransposon	0.001	0	5	1000000	1	non-selective	PCR_product	NA	Fig. 2B
Pdestructans_retrotransposon	0.01	0	8	1000000	1	non-selective	PCR_product	NA	Fig. 2B
Pdestructans_retrotransposon	0.1	0	4	1000000	1	non-selective	PCR_product	NA	Fig. 2B
Pdestructans_retrotransposon	1	0	7	1000000	1	non-selective	PCR_product	NA	Fig. 2B
Pdestructans_retrotransposon	10	0	5	1000000	1	non-selective	PCR_product	NA	Fig. 2B
Pdestructans_retrotransposon	100	0	10	1000000	1	non-selective	PCR_product	NA	Fig. 2B
Pdestructans_retrotransposon	0.001	0	0	1000000	1	selective	PCR_product	NA	Fig. 2B
Pdestructans_retrotransposon	0.01	0	0	1000000	1	selective	PCR_product	NA	Fig. 2B
Pdestructans_retrotransposon	0.1	0	0	1000000	1	selective	PCR_product	NA	Fig. 2B
Pdestructans_retrotransposon	1	0	0	1000000	1	selective	PCR_product	NA	Fig. 2B
Pdestructans_retrotransposon	10	0	4	1000000	1	selective	PCR_product	NA	Fig. 2B
Pdestructans_retrotransposon	100	0	13	1000000	1	selective	PCR_product	NA	Fig. 2B
Pdestructans_retrotransposon	0.001	0	9	1000000	2	non-selective	PCR_product	NA	Fig. 2B
Pdestructans_retrotransposon	0.01	0	5	1000000	2	non-selective	PCR_product	NA	Fig. 2B
Pdestructans_retrotransposon	0.1	0	2	1000000	2	non-selective	PCR_product	NA	Fig. 2B
Pdestructans_retrotransposon	1	0	4	1000000	2	non-selective	PCR_product	NA	Fig. 2B
Pdestructans_retrotransposon	10	0	4	1000000	2	non-selective	PCR_product	NA	Fig. 2B
Pdestructans_retrotransposon	100	0	5	1000000	2	non-selective	PCR_product	NA	Fig. 2B
Pdestructans_retrotransposon	0.001	0	0	1000000	2	selective	PCR_product	NA	Fig. 2B
Pdestructans_retrotransposon	0.01	0	0	1000000	2	selective	PCR_product	NA	Fig. 2B
Pdestructans_retrotransposon	0.1	0	0	1000000	2	selective	PCR_product	NA	Fig. 2B
Pdestructans_retrotransposon	1	0	0	1000000	2	selective	PCR_product	NA	Fig. 2B
Pdestructans_retrotransposon	10	0	4	1000000	2	selective	PCR_product	NA	Fig. 2B
Pdestructans_retrotransposon	100	0	10	1000000	2	selective	PCR_product	NA	Fig. 2B
Pdestructans_retrotransposon	0.001	0	3	1000000	2	non-selective	PCR_product	NA	Fig. 2B
Pdestructans_retrotransposon	0.01	0	6	1000000	2	non-selective	PCR_product	NA	Fig. 2B
Pdestructans_retrotransposon	0.1	0	6	1000000	2	non-selective	PCR_product	NA	Fig. 2B
Pdestructans_retrotransposon	1	0	3	1000000	2	non-selective	PCR_product	NA	Fig. 2B
Pdestructans_retrotransposon	10	0	6	1000000	2	non-selective	PCR_product	NA	Fig. 2B
Pdestructans_retrotransposon	100	0	3	1000000	2	non-selective	PCR_product	NA	Fig. 2B
Pdestructans_retrotransposon	0.001	0	0	1000000	2	selective	PCR_product	NA	Fig. 2B
Pdestructans_retrotransposon	0.01	0	0	1000000	2	selective	PCR_product	NA	Fig. 2B
Pdestructans_retrotransposon	0.1	0	0	1000000	2	selective	PCR_product	NA	Fig. 2B
Pdestructans_retrotransposon	1	0	0	1000000	2	selective	PCR_product	NA	Fig. 2B
Pdestructans_retrotransposon	10	0	1	1000000	2	selective	PCR_product	NA	Fig. 2B
Pdestructans_retrotransposon	100	0	16	1000000	2	selective	PCR_product	NA	Fig. 2B
Pdestructans_retrotransposon	1	0	14	1000000	4	non-selective	PCR_product	NA	Fig. 2B
Pdestructans_retrotransposon	10	0	6	1000000	4	non-selective	PCR_product	NA	Fig. 2B
Pdestructans_retrotransposon	100	0	11	1000000	4	non-selective	PCR_product	NA	Fig. 2B
Pdestructans_retrotransposon	1000	0	7	1000000	4	non-selective	PCR_product	NA	Fig. 2B
Pdestructans_retrotransposon	1	0	0	10	4	selective	PCR_product	NA	Fig. 2B
Pdestructans_retrotransposon	10	0	2	10	4	selective	PCR_product	NA	Fig. 2B
Pdestructans_retrotransposon	100	0	13	10	4	selective	PCR_product	NA	Fig. 2B
Pdestructans_retrotransposon	1000	0	33	10	4	selective	PCR_product	NA	Fig. 2B
Pdestructans_retrotransposon	1	0	5	1000000	6	non-selective	PCR_product	NA	Fig. 2B
Pdestructans_retrotransposon	10	0	7	1000000	6	non-selective	PCR_product	NA	Fig. 2B
Pdestructans_retrotransposon	100	0	8	1000000	6	non-selective	PCR_product	NA	Fig. 2B
Pdestructans_retrotransposon	1000	0	7	1000000	6	non-selective	PCR_product	NA	Fig. 2B
Pdestructans_retrotransposon	1	0	0	10	6	selective	PCR_product	NA	Fig. 2B
Pdestructans_retrotransposon	10	0	2	10	6	selective	PCR_product	NA	Fig. 2B
Pdestructans_retrotransposon	100	0	21	10	6	selective	PCR_product	NA	Fig. 2B
Pdestructans_retrotransposon	1000	0	31	10	6	selective	PCR_product	NA	Fig. 2B
Pdestructans_retrotransposon	0	0	108	10000000	1	non-selective	Pdestructans_genomic_DNA	NA	Fig. 2C
Pdestructans_retrotransposon	0	0	72	10000000	2	non-selective	Pdestructans_genomic_DNA	NA	Fig. 2C
Pdestructans_retrotransposon	0	0	85	10000000	3	non-selective	Pdestructans_genomic_DNA	NA	Fig. 2C
Pdestructans_retrotransposon	0	0	95	2.5	1	selective	Pdestructans_genomic_DNA	NA	Fig. 2C
Pdestructans_retrotransposon	0	0	165	2.5	2	selective	Pdestructans_genomic_DNA	NA	Fig. 2C
Pdestructans_retrotransposon	0	0	128	2.5	3	selective	Pdestructans_genomic_DNA	NA	Fig. 2C
Pdestructans_retrotransposon	1100	0	149	10000000	1	non-selective	Pdestructans_genomic_DNA	NA	Fig. 2C
Pdestructans_retrotransposon	1100	0	159	10000000	2	non-selective	Pdestructans_genomic_DNA	NA	Fig. 2C
Pdestructans_retrotransposon	1100	0	125	10000000	3	non-selective	Pdestructans_genomic_DNA	NA	Fig. 2C
Pdestructans_retrotransposon	1100	0	71	100	1	selective	Pdestructans_genomic_DNA	NA	Fig. 2C
Pdestructans_retrotransposon	1100	0	93	100	2	selective	Pdestructans_genomic_DNA	NA	Fig. 2C
Pdestructans_retrotransposon	1100	0	78	100	3	selective	Pdestructans_genomic_DNA	NA	Fig. 2C

### Sheet: resistant CFU frequencies
sensor	[target DNA] ng/mL	[off-target DNA] ng/mL	frequency	replicate	target_DNA_type	off-target_DNA_type	figure	target DNA bp	target DNA MW (g/mol)
ARG_TEM-1_bla	0.001	0	9.79e-08	1	PCR_product	NA	Fig. 1B	1133	736000
ARG_TEM-1_bla	0.01	0	1.21e-06	1	PCR_product	NA	Fig. 1B	1133	736000
ARG_TEM-1_bla	0.1	0	1.2e-05	1	PCR_product	NA	Fig. 1B	1133	736000
ARG_TEM-1_bla	1	0	0.0002	1	PCR_product	NA	Fig. 1B	1133	736000
ARG_TEM-1_bla	10	0	0.00403	1	PCR_product	NA	Fig. 1B	1133	736000
ARG_TEM-1_bla	100	0	0.0155	1	PCR_product	NA	Fig. 1B	1133	736000
ARG_TEM-1_bla	0.001	0	2.22e-07	2	PCR_product	NA	Fig. 1B	1133	736000
ARG_TEM-1_bla	0.01	0	3.4e-06	2	PCR_product	NA	Fig. 1B	1133	736000
ARG_TEM-1_bla	0.1	0	1.73e-05	2	PCR_product	NA	Fig. 1B	1133	736000
ARG_TEM-1_bla	1	0	0.0003	2	PCR_product	NA	Fig. 1B	1133	736000
ARG_TEM-1_bla	10	0	0.00313	2	PCR_product	NA	Fig. 1B	1133	736000
ARG_TEM-1_bla	100	0	0.015	2	PCR_product	NA	Fig. 1B	1133	736000
ARG_TEM-1_bla	0.001	0	1.3e-07	3	PCR_product	NA	Fig. 1B	1133	736000
ARG_TEM-1_bla	0.01	0	1.63e-06	3	PCR_product	NA	Fig. 1B	1133	736000
ARG_TEM-1_bla	0.1	0	2e-05	3	PCR_product	NA	Fig. 1B	1133	736000
ARG_TEM-1_bla	1	0	0.000314	3	PCR_product	NA	Fig. 1B	1133	736000
ARG_TEM-1_bla	10	0	0.00283	3	PCR_product	NA	Fig. 1B	1133	736000
ARG_TEM-1_bla	100	0	0.00942	3	PCR_product	NA	Fig. 1B	1133	736000
ARG_nptII	0.001	0	7.14e-08	1	PCR_product	NA	Fig. 1B	1639	1070000
ARG_nptII	0.01	0	1.25e-06	1	PCR_product	NA	Fig. 1B	1639	1070000
ARG_nptII	0.1	0	3.51e-05	1	PCR_product	NA	Fig. 1B	1639	1070000
ARG_nptII	1	0	0.000903	1	PCR_product	NA	Fig. 1B	1639	1070000
ARG_nptII	10	0	0.00294	1	PCR_product	NA	Fig. 1B	1639	1070000
ARG_nptII	100	0	0.00429	1	PCR_product	NA	Fig. 1B	1639	1070000
ARG_nptII	0.001	0	7.14e-08	2	PCR_product	NA	Fig. 1B	1639	1070000
ARG_nptII	0.01	0	2.5e-06	2	PCR_product	NA	Fig. 1B	1639	1070000
ARG_nptII	0.1	0	2.05e-05	2	PCR_product	NA	Fig. 1B	1639	1070000
ARG_nptII	1	0	0.000563	2	PCR_product	NA	Fig. 1B	1639	1070000
ARG_nptII	10	0	0.00238	2	PCR_product	NA	Fig. 1B	1639	1070000
ARG_nptII	100	0	0.00307	2	PCR_product	NA	Fig. 1B	1639	1070000
ARG_nptII	0.001	0	5e-07	3	PCR_product	NA	Fig. 1B	1639	1070000
ARG_nptII	0.01	0	3.1e-06	3	PCR_product	NA	Fig. 1B	1639	1070000
ARG_nptII	0.1	0	1.55e-05	3	PCR_product	NA	Fig. 1B	1639	1070000
ARG_nptII	1	0	0.000578	3	PCR_product	NA	Fig. 1B	1639	1070000
ARG_nptII	10	0	0.00257	3	PCR_product	NA	Fig. 1B	1639	1070000
ARG_nptII	100	0	0.0068	3	PCR_product	NA	Fig. 1B	1639	1070000
ARG_TEM-1_bla	1.09	0	7.14e-05	1	PCR_product	Ecoli_genomic_DNA	Fig. 1C	1133	736000
ARG_TEM-1_bla	1.09	1.09	4.05e-05	1	PCR_product	Ecoli_genomic_DNA	Fig. 1C	1133	736000
ARG_TEM-1_bla	1.09	10.9	8.33e-05	1	PCR_product	Ecoli_genomic_DNA	Fig. 1C	1133	736000
ARG_TEM-1_bla	1.09	109	8.64e-05	1	PCR_product	Ecoli_genomic_DNA	Fig. 1C	1133	736000
ARG_TEM-1_bla	1.09	1090	5.88e-05	1	PCR_product	Ecoli_genomic_DNA	Fig. 1C	1133	736000
ARG_TEM-1_bla	1.09	0	5.41e-05	2	PCR_product	Ecoli_genomic_DNA	Fig. 1C	1133	736000
ARG_TEM-1_bla	1.09	1.09	7.74e-05	2	PCR_product	Ecoli_genomic_DNA	Fig. 1C	1133	736000
ARG_TEM-1_bla	1.09	10.9	8e-05	2	PCR_product	Ecoli_genomic_DNA	Fig. 1C	1133	736000
ARG_TEM-1_bla	1.09	109	7.5e-05	2	PCR_product	Ecoli_genomic_DNA	Fig. 1C	1133	736000
ARG_TEM-1_bla	1.09	1090	6.25e-05	2	PCR_product	Ecoli_genomic_DNA	Fig. 1C	1133	736000
ARG_TEM-1_bla	1.09	0	5.38e-05	3	PCR_product	Ecoli_genomic_DNA	Fig. 1C	1133	736000
ARG_TEM-1_bla	1.09	1.09	6.67e-05	3	PCR_product	Ecoli_genomic_DNA	Fig. 1C	1133	736000
ARG_TEM-1_bla	1.09	10.9	7.86e-05	3	PCR_product	Ecoli_genomic_DNA	Fig. 1C	1133	736000
ARG_TEM-1_bla	1.09	109	1.79e-05	3	PCR_product	Ecoli_genomic_DNA	Fig. 1C	1133	736000
ARG_TEM-1_bla	1.09	1090	0.000108	3	PCR_product	Ecoli_genomic_DNA	Fig. 1C	1133	736000
ARG_nptII	1.09	0	0.00164	1	PCR_product	Ecoli_genomic_DNA	Fig. 1C	1639	1070000
ARG_nptII	1.09	1.09	0.00101	1	PCR_product	Ecoli_genomic_DNA	Fig. 1C	1639	1070000
ARG_nptII	1.09	10.9	0.00149	1	PCR_product	Ecoli_genomic_DNA	Fig. 1C	1639	1070000
ARG_nptII	1.09	109	0.000741	1	PCR_product	Ecoli_genomic_DNA	Fig. 1C	1639	1070000
ARG_nptII	1.09	1090	0.000529	1	PCR_product	Ecoli_genomic_DNA	Fig. 1C	1639	1070000
ARG_nptII	1.09	0	0.000642	2	PCR_product	Ecoli_genomic_DNA	Fig. 1C	1639	1070000
ARG_nptII	1.09	1.09	0.00125	2	PCR_product	Ecoli_genomic_DNA	Fig. 1C	1639	1070000
ARG_nptII	1.09	10.9	0.0014	2	PCR_product	Ecoli_genomic_DNA	Fig. 1C	1639	1070000
ARG_nptII	1.09	109	0.00045	2	PCR_product	Ecoli_genomic_DNA	Fig. 1C	1639	1070000
ARG_nptII	1.09	1090	0.000469	2	PCR_product	Ecoli_genomic_DNA	Fig. 1C	1639	1070000
ARG_nptII	1.09	0	0.00108	3	PCR_product	Ecoli_genomic_DNA	Fig. 1C	1639	1070000
ARG_nptII	1.09	1.09	0.000611	3	PCR_product	Ecoli_genomic_DNA	Fig. 1C	1639	1070000
ARG_nptII	1.09	10.9	0.00121	3	PCR_product	Ecoli_genomic_DNA	Fig. 1C	1639	1070000
ARG_nptII	1.09	109	0.000357	3	PCR_product	Ecoli_genomic_DNA	Fig. 1C	1639	1070000
ARG_nptII	1.09	1090	0.00049	3	PCR_product	Ecoli_genomic_DNA	Fig. 1C	1639	1070000
Pdestructans_retrotransposon	10	0	8e-06	1	PCR_product	NA	Fig. 2B	2010	1310000
Pdestructans_retrotransposon	100	0	1.3e-05	1	PCR_product	NA	Fig. 2B	2010	1310000
Pdestructans_retrotransposon	10	0	1e-05	2	PCR_product	NA	Fig. 2B	2010	1310000
Pdestructans_retrotransposon	100	0	2e-05	2	PCR_product	NA	Fig. 2B	2010	1310000
Pdestructans_retrotransposon	10	0	1.67e-06	3	PCR_product	NA	Fig. 2B	2010	1310000
Pdestructans_retrotransposon	100	0	5.33e-05	3	PCR_product	NA	Fig. 2B	2010	1310000
Pdestructans_retrotransposon	10	0	3.33e-06	4	PCR_product	NA	Fig. 2B	2010	1310000
Pdestructans_retrotransposon	100	0	1.18e-05	4	PCR_product	NA	Fig. 2B	2010	1310000
Pdestructans_retrotransposon	1000	0	4.71e-05	4	PCR_product	NA	Fig. 2B	2010	1310000
Pdestructans_retrotransposon	10	0	2.86e-06	6	PCR_product	NA	Fig. 2B	2010	1310000
Pdestructans_retrotransposon	100	0	2.63e-05	6	PCR_product	NA	Fig. 2B	2010	1310000
Pdestructans_retrotransposon	1000	0	4.43e-05	6	PCR_product	NA	Fig. 2B	2010	1310000
Pdestructans_retrotransposon	0	0	2.19907e-07	1	Pdestructans_genomic_DNA	NA	Fig. 2C	35800000	23300000000
Pdestructans_retrotransposon	0	0	5.72917e-07	2	Pdestructans_genomic_DNA	NA	Fig. 2C	35800000	23300000000
Pdestructans_retrotransposon	0	0	3.76471e-07	3	Pdestructans_genomic_DNA	NA	Fig. 2C	35800000	23300000000
Pdestructans_retrotransposon	1100	0	4.77e-06	1	Pdestructans_genomic_DNA	NA	Fig. 2C	35800000	23300000000
Pdestructans_retrotransposon	1100	0	5.85e-06	2	Pdestructans_genomic_DNA	NA	Fig. 2C	35800000	23300000000
Pdestructans_retrotransposon	1100	0	6.24e-06	3	Pdestructans_genomic_DNA	NA	Fig. 2C	35800000	23300000000
